# Neuronal late endosomes serve as selective RNA hubs disrupted by ALS-linked FUS mutation

**DOI:** 10.64898/2026.01.19.700337

**Authors:** Adriano Setti, Lorenzo Stufera Mecarelli, Tiziana Santini, Angelo D’Angelo, Vittorio Padovano, Erika Vitiello, Francesco Castagnetti, Julie Martone, Davide Mariani, Irene Bozzoni

## Abstract

Neurons depend on tightly regulated positioning of cellular components to maintain long-distance signaling, but the mechanisms guiding specific mRNAs to distant regions remain unclear. Here we show that late endosomes function as selective RNA carriers in human motor neurons and uncover the molecular logic guiding their loading. Using APEX2-mediated proximity labeling, we identify the external transcriptome of RAB7A-positive endosomes and find a specific population of mRNAs enriched for endosomal, axonal and synaptic functions. We find that mRNAs enriched in RAB7A endosomes contain evolutionarily conserved 5′UTRs which act as localization signals, and that the RNA-binding protein GEMIN5 interacts with these regions to promote endosomal RNA recruitment. Finally, we show that in ALS-associated conditions there is a conspicuous loss of endosome-associated transcripts and the mislocalization of GEMIN5 from endosomes. These findings uncover fundamental principles of RNA compartmentalization and highlight endosomal mRNA loading as a vulnerable axis in neuronal homeostasis.
