## Supplementary Table 2 for "Neuronal late endosomes serve as selective RNA hubs disrupted by ALS-linked FUS mutation"

### Sheet: Summary
Table S2
Panel
RBP 5′UTR binding enrichment analysis comparing the fraction of 5′UTRs classified as “bound” by each RBP in two RNA sets: endosomal RNAs vs depleted RNAs. For each RBP, the sheet reports the 2×2 contingency table (bound/not bound × endosomal/depleted), derived fractions, effect size (odds ratio and log2 odds ratio), and significance (p-value and FDR).
Columns content for each panel:
RBP enrichment analysis
RBP	RNA-binding protein name analyzed.
5'UTR bound in endosomal RNAs	Count of endosomal RNA 5′UTRs classified as bound by the given RBP.
5'UTR not bound in endosomal RNAs	Count of endosomal RNA 5′UTRs classified as not bound by the given RBP.
5'UTR bound in depleted RNAs	Count of depleted RNA 5′UTRs classified as bound by the given RBP.
5'UTR not bound in depleted RNAs	Count of depleted RNA 5′UTRs classified as not bound by the given RBP.
Fr. 5'UTR bound in endosomal RNAs	Fraction of bound 5′UTRs in endosomal RNAs: (5′UTR bound in endosomal RNAs) / [(bound) + (not bound) in endosomal RNAs].
Fr. 5'UTR bound in depleted RNAs	Fraction of bound 5′UTRs in depleted RNAs: (5′UTR bound in depleted RNAs) / [(bound) + (not bound) in depleted RNAs].
Odds-Ratio (OR)	Effect size comparing binding prevalence between groups (endosomal vs depleted), computed from the 2×2 contingency table.
log2 (OR)	Log2-transformed odds ratio. Positive values indicate enrichment in endosomal RNAs; negative values indicate depletion.
p-value	Statistical significance for the difference in binding prevalence between endosomal vs depleted sets from a Fisher’s exact test on the 2×2 table.
FDR	Multiple-testing adjusted p-value.

### Sheet: RBP enrichment analysis
RBP	5'UTR bound in endosomal RNAs	5'UTR not bound in endosomal RNAs	5'UTR bound in depleted RNAs	5'UTR not bound in depleted RNAs	Fr. 5'UTR bound in endosomal RNAs	Fr. 5'UTR bound in depleted RNAs	Odds-Ratio (OR)	log2 (OR)	p-value	FDR
ABCF1	3	1696	0	437	0.00176574	0	773.254	9.5948	1	1
AKAP1	7	1692	0	437	0.00412007	0	1808.18	10.8203	0.356625	0.779195
APOBEC3C	3	1696	1	436	0.00176574	0.00228833	0.771226	-0.374774	1	1
CPEB4	0	1699	1	436	0	0.00228833	0.000256366	-11.9295	0.204588	0.5863
DDX24	23	1676	16	421	0.0135374	0.0366133	0.36109	-1.46957	0.00388198	0.0297619
DDX3X	930	769	119	318	0.547381	0.272311	3.23174	1.69231	2.91188e-25	1.33946e-23
DDX59	13	1686	1	436	0.00765156	0.00228833	3.3618	1.74924	0.324961	0.765865
DDX6	24	1675	1	436	0.014126	0.00228833	6.24716	2.6432	0.0432996	0.199178
DHX30	15	1684	2	435	0.00882872	0.00457666	1.93735	0.954086	0.549367	0.965558
EIF3D	20	1679	4	433	0.0117716	0.00915332	1.28946	0.366765	0.802047	1
EIF3G	20	1679	3	434	0.0117716	0.00686499	1.72325	0.78513	0.601765	0.965558
EIF3H	23	1676	3	434	0.0135374	0.00686499	1.98528	0.989344	0.332985	0.765865
EIF4G2	8	1691	0	437	0.00470865	0	2067.68	11.0138	0.372659	0.779195
FAM120A	43	1656	4	433	0.025309	0.00915332	2.81084	1.491	0.0429652	0.199178
FASTKD2	9	1690	0	437	0.00529723	0	2327.48	11.1846	0.218279	0.5863
FKBP4	6	1693	0	437	0.00353149	0	1548.99	10.5971	0.608721	0.965558
FMR1	26	1673	7	430	0.0153031	0.0160183	0.954658	-0.0669441	0.830808	1
FTO	101	1598	3	434	0.0594467	0.00686499	9.14351	3.19275	1.49445e-07	3.43724e-06
FXR1	1	1698	0	437	0.000588582	0	257.619	8.0091	1	1
FXR2	35	1664	6	431	0.0206004	0.01373	1.51092	0.595425	0.436776	0.860473
G3BP1	12	1687	1	436	0.00706298	0.00228833	3.10136	1.6329	0.487199	0.896446
GEMIN5	154	1545	15	422	0.0906416	0.0343249	2.80423	1.4876	3.85611e-05	0.000591271
GRSF1	31	1668	0	437	0.018246	0	8121.98	12.9876	0.00120903	0.0111231
IGF2BP1	11	1688	0	437	0.0064744	0	2848.01	11.4757	0.134612	0.516014
IGF2BP2	21	1678	3	434	0.0123602	0.00686499	1.81049	0.856379	0.448942	0.860473
IGF2BP3	3	1696	0	437	0.00176574	0	773.254	9.5948	1	1
ILF3	5	1694	1	436	0.00294291	0.00228833	1.28689	0.363894	1	1
LARP4	8	1691	5	432	0.00470865	0.0114416	0.408752	-1.2907	0.157118	0.516244
LARP7	1	1698	0	437	0.000588582	0	257.619	8.0091	1	1
METAP2	21	1678	0	437	0.0123602	0	5469.28	12.4171	0.0126019	0.0828126
MTPAP	5	1694	1	436	0.00294291	0.00228833	1.28689	0.363894	1	1
NOL12	5	1694	0	437	0.00294291	0	1290.11	10.3333	0.590062	0.965558
PABPC4	11	1688	3	434	0.0064744	0.00686499	0.942733	-0.0850788	1	1
PCBP2	44	1655	10	427	0.0258976	0.0228833	1.13523	0.18298	0.864575	1
PUM1	32	1667	4	433	0.0188346	0.00915332	2.07798	1.05518	0.211029	0.5863
PUM2	3	1696	1	436	0.00176574	0.00228833	0.771226	-0.374774	1	1
RPS11	1	1698	0	437	0.000588582	0	257.619	8.0091	1	1
RPS3	103	1596	15	422	0.0606239	0.0343249	1.81562	0.860464	0.0339963	0.195479
SERBP1	10	1689	0	437	0.00588582	0	2587.59	11.3374	0.229422	0.5863
SND1	2	1697	0	437	0.00117716	0	515.285	9.00923	1	1
SUPV3L1	2	1697	0	437	0.00117716	0	515.285	9.00923	1	1
TBRG4	2	1697	0	437	0.00117716	0	515.285	9.00923	1	1
UCHL5	99	1600	34	403	0.0582696	0.0778032	0.733401	-0.447326	0.148354	0.516244
YBX3	78	1621	11	426	0.0459094	0.0251716	1.8635	0.898012	0.0594498	0.248608
YWHAG	1	1698	0	437	0.000588582	0	257.619	8.0091	1	1
ZNF622	69	1630	40	397	0.0406121	0.0915332	0.420138	-1.25106	7.22764e-05	0.000831178
