## Supplementary Table 3 for "Neuronal late endosomes serve as selective RNA hubs disrupted by ALS-linked FUS mutation"

### Sheet: qPCR and cloning primers
qPCR
RLUC qPCR FW	CGAAGAGGGCGAGAAAATGG
RLUC qPCR RV	TCTCCTTGAATGGCTCCAGG
DNAJC5 qPCR FW	AGTCATTGTACCACGTCCTTG
DNAJC5 qPCR RV	TCTCCTTAAACTTGTCCGCG
CACNG4 qPCR FW	CAACATCGTCCTCAGTGCC
CACNG4 qPCR RV	AGACCAGCCGTAGTTGTAATG
GAPDH FW	GTCTCCTCTGACTTCAACAGCG
GAPDH RV	ACCACCCTGTTGCTGTAGCCAA
TMOD2 qPCR FW	GCAACTCGCAGCAATGACCC
TMOD2 qPCR RV	CTTTCAGTGCCTCTACCAGGG
BASP1 qPCR FW	CACCGCGCTAACTCAGG
BASP1 qPCR RV	TCTTTCTCCTTGGCTTTCTCG
CHKA qPCR FW	GAGGACGAGTTCCACATCAGTG
CHKA qPCR RV	ATACAGCCGCAGGAGCACTTTC
AGPAT4 FW	TCCGAACGCTTTGGGCTGTTAG
AGPAT4 RV	GCGAACAGAAGACCATCTCGGT
ARGLU1 FW	GAGGAAGCCAAACGCATCATGG
ARGLU1 RV	CCAGTATTCGCTCTAGCTCCTC
CLONING
APEX2 RAB7A INF FW	GGTGTCGTGAGCTAGCGCCACCATGGACTA
APEX2 RAB7A INF RV	CCGTTTAAACGCTAGCCTAGCAACTGCAGC
INV delta FLAG-APEX2 FW	GGTGGTTCCGGTGGATCTG
INV delta FLAG-APEX2 RV	CATGGTGGCGCTAGCTCAC
INF GFP FW	GCTAGCGCCACCATGGTGAGCAAGGGCGAGGAGCT
INF GFP RV	TCCACCGGAACCACCCTTGTACAGCTCGTCCATGC
INV Rluc x 5'UTR INS FW	CTAGCCACCATGGCTTCCAAG
INV Rluc x 5'UTR INS RV	AGTACTCCACGACACCTGAA
DNAJC5 INF 5'UTR FW	gtgtcgtggagtactGCGTGCGTGAGCGTGCTCGT
DNAJC5 INF 5'UTR RV	agccatggtggctagGTTAGGCTATTCTGCCCGTC
INF BASP1 5'UTR FW	gtgtcgtggagtactAGTAGCGGCAGCGGCGACGAC
INF BASP1 5'UTR RV	agccatggtggctagCTTGGAGTTCGGCTCTGGGTG
INF CHKA 5'UTR FW	gtgtcgtggagtactAGAGGAGCGAGTGCAGCGGC
INF CHKA 5'UTR RV	agccatggtggctagGCCCGACAGGCGGCCGAGGA
INF AGPAT4 5'UTR FW	gtgtcgtggagtactGCTTTTTCTTTCCAGTGTTG
INF AGPAT4 5'UTR RV	agccatggtggctagGATGCGTGGACGCTCTTATTC
INF TMOD2 5'UTR FW	gtgtcgtggagtactGTTGATCGCCGCGCTCGCC
INF TMOD2 5'UTR RV	agccatggtggctagGGCTTCTTATAAGCCTTTCTC
INF ARGLU1 5'UTR FW	GTGTCGTGGAGTACTGCAGCTGCCATCTTAGGGG
INF ARGLU1 5'UTR RV	AGCCATGGTGGCTAGCCTTCCGGGAGACGCTCTAAC
Inverse GEMIN5 Fw	GGATCCGGCAAGCCCATCCC
Inverse GEMIN5 Rv	GGCTAGCTCACGACACCTGA
GEMIN5 Frag1 Fw	TCAGGTGTCGTGAGCTAGCCTGACGGCTTGTAGTTATGGGG
GEMIN5 Frag1 Rv	AGAAATCTGTGGAGGCTTGTTGGAGTAGG
GEMIN5 Frag2 Fw	ACAAGCCTCCACAGATTTCTAGCACATATCATAAG
GEMIN5 Frag2 Rv	CCACAAGGTTGTCTGTCAGCTCCCCTCT
GEMIN5 Frag3 Fw	GCTGACAGACAACCTTGTGGCTATGGCACCA
GEMIN5 Frag3 Rv	GGGATGGGCTTGCCGGATCCCATACAGAAGGTCTGGCAGTGTCT

### Sheet: RNA FISH probes
RLUC
	Odd	Even
RLUC_1	GTCCCTGCCTCTATATCTttTAGCTGGAGGCAGCGTTACCATGCA	ATGTGAGGCACGACGTGCCTCCACAttCCACTCAACTTTAACCCG
RLUC_2	GTCCCTGCCTCTATATCTttGGAGGCGATATGAGCCATTCCCGCT	AAGCGGTGAGGTACTTGTAGTGATCttCCACTCAACTTTAACCCG
RLUC_3	GTCCCTGCCTCTATATCTttCTTGATCTTGTCTTGGTGCTCGTAG	CACGACACTCTCAGCATGGACGATGttCCACTCAACTTTAACCCG
RLUC_4	GTCCCTGCCTCTATATCTttACCATTTTCTCGCCCTCTTCGCTCT	GTCTCGACGAAGAAGTTATTCTCAAttCCACTCAACTTTAACCCG
RLUC_5	GTCCCTGCCTCTATATCTttCCTCGCCCTTCTCCTTGAATGGCTC	GAGGCCAGGAGAGGGTAGGCCGTCTttCCACTCAACTTTAACCCG
RLUC_6	GTCCCTGCCTCTATATCTttGTCGCTGGCCCGAAGGTAGGCGTTG	GGACTCGATGAACATCTTAGGCAGAttCCACTCAACTTTAACCCG
RLUC_7	GTCCCTGCCTCTATATCTttTGGAGGCCCTTCACCTTCACGAACT	TCATCTGGAGCGTCCTCCTGGCTGAttCCACTCAACTTTAACCCG
DNAJC5
	Odd	Even
DNAJC5_1	GTCCCTGCCTCTATATCTttGCACTCCTCAGCCTGGAGACCCCGG	TCGCGGCGCTGCTGGGCAGCGGCCGttCCACTCAACTTTAACCCG
DNAJC5_2	GTCCCTGCCTCTATATCTttTCGGCCACGTAGAGACCCAGCGAGC	GTGTTCACGTTCTCTTCCCCAAACTttCCACTCAACTTTAACCCG
DNAJC5_3	GTCCCTGCCTCTATATCTttTGCAGTTCACGCGGTCATGCCGCGG	ACCGACAGCCCTGAGGCAGCTCCACttCCACTCAACTTTAACCCG
DNAJC5_4	GTCCCTGCCTCTATATCTttCACACCTCCGAGAACCAGAACGGCA	GACAAATAACCCCAACACGGCGAAGttCCACTCAACTTTAACCCG
DNAJC5_5	GTCCCTGCCTCTATATCTttTGGCAAGGGGCCCACTCTGATGGGT	ACTGGACTCTGTAACTGAAAAGCCAttCCACTCAACTTTAACCCG
DNAJC5_6	GTCCCTGCCTCTATATCTttACAGGGAGGCGCGGAAGCTGCCCCA	GGGGCGTCCTGATCTGTTAGCACGTttCCACTCAACTTTAACCCG
DNAJC5_7	GTCCCTGCCTCTATATCTttACCCTCTGCACACAGTGGGCTCAGC	GGGGCCGTGGCAGTGCCCTGGGCACttCCACTCAACTTTAACCCG
CACNG4
	Odd	Even
CACNG4_1	GTCCCTGCCTCTATATCTttTGGGGAAGACGCTGGAGGCTCGCAC	CCAGCAGGAGCAGGATGGTGCTGAGttCCACTCAACTTTAACCCG
CACNG4_2	GTCCCTGCCTCTATATCTttAGGAAGACGCCTTAAGGAATTCCCG	AGCTCGGCATCCTGGCATAAGGAGAttCCACTCAACTTTAACCCG
CACNG4_3	GTCCCTGCCTCTATATCTttAAAGCTCTGGGGCTTCCCGGGAGAT	AGTTGATCAAGGCCAGGCAGCCTCAttCCACTCAACTTTAACCCG
CACNG4_4	GTCCCTGCCTCTATATCTttCAGGCCACGGCCTCCCCAGGTCGAG	CCCCAGCCTTTACCTGGGCCTCCTCttCCACTCAACTTTAACCCG
CACNG4_5	GTCCCTGCCTCTATATCTttAGCTCGGTCCGTTTATCCAAACTCA	CCCCTCTGTAGGGAGGAAGAGAAGCttCCACTCAACTTTAACCCG
CACNG4_6	GTCCCTGCCTCTATATCTttCCAGCACACGGCGACAGTCAGCTGG	GGCCCTGGCAGGCCTCATTTCAGATttCCACTCAACTTTAACCCG
CACNG4_7	GTCCCTGCCTCTATATCTttCTCGTCCCCTTCTTCCTACTCTTTC	GGGTGTCTGAGGTGGTTTTGCTCCCttCCACTCAACTTTAACCCG
TMOD2
	Odd	Even
TMOD2_1	GTCCCTGCCTCTATATCTttGCTGGCAGCATGGCACTCTCAGGAT	TGTGTCTGGTCTTTCTGTCGAAATCttCCACTCAACTTTAACCCG
TMOD2_2	GTCCCTGCCTCTATATCTttACTGGCCAAAGCTTCTTCCAGTTCT	AAGATCATAGAGTTCGGTGTCAGAGttCCACTCAACTTTAACCCG
TMOD2_3	GTCCCTGCCTCTATATCTttCATGTCTGCAAAAGCAATGGCCACA	ACTTGTCAAGGTCTTGTTTACTTTCttCCACTCAACTTTAACCCG
TMOD2_4	GTCCCTGCCTCTATATCTttACAGAGATAGGCCTCTATCATAATC	TAGCCTAACTCAAAGCTATGCATGTttCCACTCAACTTTAACCCG
TMOD2_5	GTCCCTGCCTCTATATCTttGGGACTCAGCACTTAAACAGGTTTG	AAAAGGCTTACTTGGAGAGGCAGGTttCCACTCAACTTTAACCCG
TMOD2_6	GTCCCTGCCTCTATATCTttAAGGAAATAGCTGCACATGTGTTTG	GGGGCTGAGTACATCATATCTGTGAttCCACTCAACTTTAACCCG
TMOD2_7	GTCCCTGCCTCTATATCTttGCCAATGTGCTCAGAATGTCTACCA	TGCCCCTTCACCATACCAACTAACTttCCACTCAACTTTAACCCG
LRRC4B
	Odd	Even
LRRC4B_1	GTCCCTGCCTCTATATCTttCGAGAGCAGCCGAGAGCGGCGGAGA	CCCCGCCTCGGACGGTGCGGCAGCGttCCACTCAACTTTAACCCG
LRRC4B_2	GTCCCTGCCTCTATATCTttGAAGAGCAATGCCCCGTGGGGCCAG	CCCCAGGGGTGGGGAGAAGAGCCAGttCCACTCAACTTTAACCCG
LRRC4B_3	GTCCCTGCCTCTATATCTttAGCCCGTTGAAGGCGCCCACCTCGA	AAAAGCTCCAGCGTGTTGAGGCTGGttCCACTCAACTTTAACCCG
LRRC4B_4	GTCCCTGCCTCTATATCTttGCTCCTCCAGGCGCACCAGGGCCGT	GGTCCAGCCGGTTGCCCGACAGCTCttCCACTCAACTTTAACCCG
LRRC4B_5	GTCCCTGCCTCTATATCTttGCGTCAGCCAGTTGACGGAGGTCAT	AGCCGTGGGTCATGAGGGTGCCGTTttCCACTCAACTTTAACCCG
LRRC4B_6	GTCCCTGCCTCTATATCTttGGTGCGCGTGGGCCCGTGGTGCTTG	CTCGTCCTCCACGTTGATGATCTCCttCCACTCAACTTTAACCCG
LRRC4B_7	GTCCCTGCCTCTATATCTttGGCGGGCCCGGAACGCTTGGTGGGA	AGAAAGCTCCTCTCTCCCCTGGAAGttCCACTCAACTTTAACCCG
AGPAT4
	Odd	Even
AGPAT4_1	GTCCCTGCCTCTATATCTttGATCCAGGACTCAGGAAGGCGTCTC	CAGTCAAAGATTTCCAGAAGGAAGAttCCACTCAACTTTAACCCG
AGPAT4_2	GTCCCTGCCTCTATATCTttCCGACCACCACTCCAGCAGCATCAC	GGTCCGTGAAGATGGTGCATTCCGTttCCACTCAACTTTAACCCG
AGPAT4_3	GTCCCTGCCTCTATATCTttTGCCCGTCCTGTAGTACTCCTCCTG	GGGGCACCATGGGCGTCTCTGGGAAttCCACTCAACTTTAACCCG
AGPAT4_4	GTCCCTGCCTCTATATCTttTCACACCAATCATCCATCGAACTCC	CGTAGGCAGAGCCCTTGTCAATTTCttCCACTCAACTTTAACCCG
AGPAT4_5	GTCCCTGCCTCTATATCTttACGCACGTGCTTGCCATCTCTGCTC	TGCCAGGGACACGCTTCGTTGGTCTttCCACTCAACTTTAACCCG
AGPAT4_6	GTCCCTGCCTCTATATCTttCACAGATCTCTGCACACGGTGCTTC	CCTAAGGTCACGTCCTGGGCTTTTGttCCACTCAACTTTAACCCG
AGPAT4_7	GTCCCTGCCTCTATATCTttCAGCCAGACCACTCCTCCACTCCAG	GAAGCCCATTCTGTTTTGCTTGGGGttCCACTCAACTTTAACCCG
ARGLU1
	Odd	Even
ARGLU1_1	GTCCCTGCCTCTATATCTttACGGACTTTATGCCTTTTCCCGGCG	GGCCGGAGGAAAGAAAGGTGTCGGCttCCACTCAACTTTAACCCG
ARGLU1_2	GTCCCTGCCTCTATATCTttTGTGCTTGGAGCGGGACGAGCTCCG	GCTTCTTGTTGTGCTTGCTGCTCTTttCCACTCAACTTTAACCCG
ARGLU1_3	GTCCCTGCCTCTATATCTttGTGCGCCCGAAGATGTCGATGCGGT	TCGTCCAGGCTGCTGCGCTTGCTCAttCCACTCAACTTTAACCCG
ARGLU1_4	GTCCCTGCCTCTATATCTttCCCTTCGGAGAACTTCTCGTTCAAT	TTTCCATGATGCGTTTGGCTTCCTCttCCACTCAACTTTAACCCG
ARGLU1_5	GTCCCTGCCTCTATATCTttCCATCCATAGTTTTACAATGTGATC	AGTGGGGTCAGTAAAAGCCTTATCAttCCACTCAACTTTAACCCG
ARGLU1_6	GTCCCTGCCTCTATATCTttGAACATCAAGAGCAACAGTATCACA	GACCAACTGTTTCCTTACCTGTATCttCCACTCAACTTTAACCCG
ARGLU1_7	GTCCCTGCCTCTATATCTttCACCATATGTGGCAGTAAGAAACTT	GTCATTAAGCAACTTACTGTCACTTttCCACTCAACTTTAACCCG
NORAD
	Odd	Even
NORAD_1	GTCCCTGCCTCTATATCTttTATTAAAAGGTTGGGGTGGAGTTGA	GAAGGGCTAGATGTGACAAATGTTTttCCACTCAACTTTAACCCG
NORAD_2	GTCCCTGCCTCTATATCTttTAAACAGGATGGCATAGAGCTCTCT	GACATAATGATTCATCTTGCCTCGCttCCACTCAACTTTAACCCG
NORAD_3	GTCCCTGCCTCTATATCTttCGTGTAATGCTTAGAGATGGTCAAA	CTTCAATCCAGTGGACAAGTACAGGttCCACTCAACTTTAACCCG
NORAD_4	GTCCCTGCCTCTATATCTttAAGACACTATCAGATATAACCATTG	AGGGTTGAATAAACTACACACATGTttCCACTCAACTTTAACCCG
NORAD_5	GTCCCTGCCTCTATATCTttCATTTGTTTTCAGTACTTCCTAGGA	GGTTGCATTTGGGAATGGAATTGTTttCCACTCAACTTTAACCCG
NORAD_6	GTCCCTGCCTCTATATCTttGTATGTCAGGACTTGTTCATTAGGT	GCAGCAGAGGGGCAGAAGGAATTATttCCACTCAACTTTAACCCG
NORAD_7	GTCCCTGCCTCTATATCTttTCAGTCCCATAAAATTGGATGTTGT	CTACACACAGGATCTAGAAGAATATttCCACTCAACTTTAACCCG
